# Physicochemical balancing facilitates fast cyclic immunolabeling in centimeter-scale FFPE tissues

**DOI:** 10.64898/2026.03.09.710440

**Authors:** Ya-Hui Lin, Chao-Yin Huang, Yin-Hsu Chen, Yen-Hui Chen, Ping-Liang Ko, Heng-Hua Hsu, Yi-Chung Tung, Yu-Fang Chen, Hui-Chi Chen, Ann-Shyn Chiang, Chih-Ming Ho, Da-Jeng Yao, Kimberly L. Fiock, Kuo-Chuan Wang, Chin-Hsien Lin, Shang-Hsiu Hu, Bi-Chang Chen, Li-An Chu

**Affiliations:** Department of Biomedical Engineering and Environmental Sciences, National Tsing Hua University, Hsinchu, 300044, Taiwan; Brain Research Center, National Tsing Hua University, Hsinchu, 300044, Taiwan; Institute of Information Systems and Applications, National Tsing Hua University, Hsinchu, 300044, Taiwan; Institute of Biomedical Sciences, Academia Sinica, Taipei, 115024, Taiwan; Research Center for Applied Sciences, Academia Sinica, Taipei, 115024, Taiwan; Department of Physics, Fu Jen Catholic University, New Taipei, 242062, Taiwan; Institute of Systems Neuroscience, National Tsing Hua University, Hsinchu, 300044, Taiwan; Department of Mechanical and Aerospace Engineering University of California, Los Angeles, Los Angeles, California 90095, United States; Department of Power Mechanical Engineering National Tsing Hua University, Hsinchu, 300044, Taiwan; Iowa Neuropathology Resource Laboratory, University of Iowa, Iowa City, Iowa 52242, United States; Department of Neurosurgery, National Taiwan University Hospital, Taipei, 100225, Taiwan; Department of Biomedical Engineering, National Taiwan University, Taipei, 106319, Taiwan

**Keywords:** tissue clearing, multiplexed staining, FFPE, archived tissues, AD, CSR, whole-mouse brain imaging

## Abstract

Archived formalin-fixed, paraffin-embedded (FFPE) tissues, including brain-bank specimens, are valuable resources for disease research, but deep and rapid cyclic immunolabeling of intact FFPE specimens remains challenging. Here, we present FIDELITY, an epoxy-free workflow that balances optical transparency, immunostaining performance, and tissue integrity for multi-cycle protein profiling in centimeter-thick FFPE specimens. Neural network-guided optimization identified an SDS-glycine formulation that integrates delipidation and epitope retrieval while preserving tissue stiffness, replacing prolonged epoxy reinforcement and subsequent high-temperature antigen retrieval with a single aqueous pretreatment. Application to human Alzheimer’s disease specimens enabled volumetric imaging and quantitative analysis while retaining compatibility with conventional histopathology. Its compatibility with active electrophoretic staining further supported rapid labeling and five rounds of immunolabeling in a whole FFPE mouse brain. Two-round labeling of a human glioma specimen further demonstrated the applicability of the cyclic workflow to human pathological tissue. Together, FIDELITY provides a practical platform for large-volume, multiplexed protein profiling of intact FFPE specimens.
