## Supplementary material for "Physicochemical balancing facilitates fast cyclic immunolabeling in centimeter-scale FFPE tissues": Supplemetary table 1

### Sheet: OACD_table_2_factor
		Max	Min
Factor-1	Glycine	0.1	0.02
Factor-2	SDS	0.1	0.04
Factor-1	Factor-2
Glycine	SDS
0.02	0.04
0.02	0.07
0.02	0.1
0.06	0.04
0.06	0.07
0.06	0.1
0.1	0.04
0.1	0.07
0.1	0.1
