## Supplementary material for "Physicochemical balancing facilitates fast cyclic immunolabeling in centimeter-scale FFPE tissues": Supplemetary table 2

### Sheet: Primary antibodies
Target	Brand	Catalog number	Host	clonality	Amount (for a whole mouse brain)
Calbindin	Cell signaling technology	13176S	Rabbit	Monoclonal	10 μg
Choline Acetyltransferase (ChAT)	Millipore	AB144P	Goat	Polyclonal	40 μl
Glial fibrillary acidic protein (GFAP)	abcam	ab7260	Rabbit	Polyclonal	6 μg
Microtubule-associated protein 2 (MAP2)	Cell signaling technology	#8707	Rabbit	Monoclonal	20 μg
NeuN	Cell signaling technology	24307S	Rabbit	Monoclonal	20 μl
Pan-axonal filaments (SMI312)	Biolegend	837904	Mouse	Monoclonal	6 μg
Parvalbumin	Invitrogen	PA1933	Rabbit	Polyclonal	10 μg
Tyrosine hydroxylase (TH)	Biolegend	818001	Mouse	Monoclonal	6 μg
Tryptophen hydroxylase (TPH2)	Invitrogen	PA1778	Rabbit	Polyclonal	6 μg
Somatostatin (sst)	Santa Cruz	sc-47706	Rat	Monoclonal	6 μg
phospho-Tau	Invitrogen	MN1020	Mouse	Monoclonal	5 μg
beta-amyloid	CST	#38424	Rabbit	Monoclonal	7.5 μg
c-Fos	Santa Cruz	sc-271243	Mouse	Monoclonal	12 μg
GAD65/GAD67	abcam	ab183999	Rabbit	Monoclonal	6 μg
Olig2	RD	AF2418	Goat	Polyclonal	5 μg

### Sheet: Secondary antibodies
Item	Brand	Catalog number	Amount (for a whole mouse brain)
Alexa Fluor® 647 Fab Fragment Donkey Anti-Goat IgG	Jackson ImmunoResearch	705-607-003	molar ratio of 1⁰ab : 2⁰ab = 1:2
Alexa Fluor® 647 Fab Fragment Donkey Anti-Rabbit IgG	Jackson ImmunoResearch	711-607-003	molar ratio of 1⁰ab : 2⁰ab = 1:2
Alexa Fluor® 647 Fab Fragment Donkey Anti-Mouse IgG	Jackson ImmunoResearch	715-607-003	molar ratio of 1⁰ab : 2⁰ab = 1:2
Rhodamine Red X Fab Fragment Donkey Anti-Rabbit IgG	Jackson ImmunoResearch	711-297-003	molar ratio of 1⁰ab : 2⁰ab = 1:2
Rhodamine Red X Fab Fragment Donkey Anti-Mouse IgG	Jackson ImmunoResearch	715-297-003	molar ratio of 1⁰ab : 2⁰ab = 1:2

### Sheet: Chemical dye
Item	Brand	Catalog number	Amount (for a whole mouse brain)
Lectin-Dylight 488	Vector Labs	DL-1178-1	40 μl
DiOC6(3)	Invitrogen	D273	2.5 μM
